# Micafungin-induced Cell Wall Damage Stimulates Microcycle Conidiation in *Aspergillus nidulans*

**DOI:** 10.1101/2021.05.19.444817

**Authors:** Samantha Reese, Cynthia Chelius, Wayne Riekhof, Mark R. Marten, Steven D. Harris

## Abstract

Fungal cell wall receptors relay messages about the state of the cell wall to the nucleus through the Cell Wall Integrity Signaling (CWIS) pathway. The ultimate role of the CWIS pathway is to coordinate repair of cell wall damage and to restore normal hyphal growth. Echinocandins such as micafungin represent a class of antifungals that trigger cell wall damage by affecting synthesis of β-glucans, filamentous fungi’s response to these antifungals are fundamentally unknown. To obtain a better understanding of the dynamics of the CWIS response and its multiple effects, we have coupled dynamic transcriptome analysis with morphological studies of *Aspergillus nidulans* hyphae responding to micafungin. Our results reveal that expression of the master regulator of asexual development, BrlA, is induced by micafungin exposure. Further study showed that micafungin elicits microcycle conidiation in a BrlA-dependent manner, and that this response is abolished in the absence of MpkA. Our results suggest that microcycle conidiation may be a general response to cell wall perturbation which in some cases would enable fungi to tolerate or survive otherwise lethal damage.
