## Supplementary material for "Micafungin-induced Cell Wall Damage Stimulates Microcycle Conidiation in *Aspergillus nidulans*": ST1

### Sheet: Sheet1
Strains Name	Genotype	Reference
WT	pyrG+; wA3; argB2; ΔnkuAku70::argB pyroA4; sE15 nirA14 chaA1 fwA1	SouzA et al., 2013
△mpkA	pyrG+; wA3; argB2; ΔnkuAku70::argB; ΔmpkA::pyroA4; sE15 nirA14 chaA1 fwA1	SouzA et al., 2013
alcA::brlA	pyrG89; pyroA4; nkuA::argB; aclA::brlA	Si et al., 2016
