## Supplementary material for "Micafungin-induced Cell Wall Damage Stimulates Microcycle Conidiation in *Aspergillus nidulans*": ST2

### Sheet: Sheet1
Sample Name	SRA Accession
WT_120_03	SRX6777182
WT_90_03	SRX6777181
WT_75_03	SRX6777180
WT_60_03	SRX6777179
WT_50_03	SRX6777178
WT_40_03	SRX6777177
WT_30_03	SRX6777176
WT_25_03	SRX6777175
WT_20_03	SRX6777174
WT_15_03	SRX6777173
WT_10_03	SRX6777172
WT_05_03	SRX6777171
WT_00_03	SRX6777170
WT_120_02	SRX6777169
WT_90_02	SRX6777168
WT_75_02	SRX6777167
WT_60_02	SRX6777166
WT_50_02	SRX6777165
WT_40_02	SRX6777164
WT_30_02	SRX6777163
WT_25_02	SRX6777162
WT_20_02	SRX6777161
WT_10_02	SRX6777160
WT_05_02	SRX6777159
WT_00_02	SRX6777158
WT_120_01	SRX6777157
WT_90_01	SRX6777156
WT_75_01	SRX6777155
WT_60_01	SRX6777154
WT_50_01	SRX6777153
WT_40_01	SRX6777152
WT_30_01	SRX6777151
WT_25_01	SRX6777150
WT_20_01	SRX6777149
WT_15_01	SRX6777148
WT_10_01	SRX6777147
WT_05_01	SRX6777146
WT_00_01	SRX6777145
KO_00_01	SRR14421119
KO_05_01	SRR14421118
KO_10_01	SRR14421095
KO_15_01	SRR14421084
KO_20_01	SRR14421110
KO_25_01	SRR14421109
KO_30_01	SRR14421108
KO_40_01	SRR14421107
KO_50_01	SRR14421106
KO_60_01	SRR14421105
KO_75_01	SRR14421117
KO_90_01	SRR14421104
KO_120_01	SRR14421103
KO_00_02	SRR14421102
KO_05_02	SRR14421101
KO_10_02	SRR14421100
KO_15_02	SRR14421099
KO_20_02	SRR14421098
KO_25_02	SRR14421097
KO_30_02	SRR14421096
KO_40_02	SRR14421094
KO_50_02	SRR14421093
KO_60_02	SRR14421092
KO_75_02	SRR14421091
KO_90_02	SRR14421090
KO_120_02	SRR14421089
KO_00_03	SRR14421088
KO_05_03	SRR14421087
KO_10_03	SRR14421086
KO_15_03	SRR14421085
KO_20_03	SRR14421083
KO_25_03	SRR14421082
KO_30_03	SRR14421081
KO_40_03	SRR14421116
KO_50_03	SRR14421115
KO_60_0	SRR14421114
KO_75_03	SRR14421113
KO_90_03	SRR14421112
KO_120_03	SRR14421111
