## Supplementary material for "Micafungin-induced Cell Wall Damage Stimulates Microcycle Conidiation in *Aspergillus nidulans*": ST3

### Sheet: Sheet1
qPCR Primers
Primers	brlA_F	GTCGCAATCGATACGTCGCC
	brlA_R	ATTCATCCCAGCCGTCCAGG
	µORF brlA_F	CACAGGTCATCAAGCAGGTG
	µORF brlA_R	CCGTTTGCTATGGGTCTTCG
	H2B_F	CGCGGAAAGACCAGGAAGGA
	H2B_R	ACCGCGCGTAAGAGCAAATA
