## Supplementary material for "Micafungin-induced Cell Wall Damage Stimulates Microcycle Conidiation in *Aspergillus nidulans*": ST7

### Sheet: Gene Clusters
Cluster	Gene Name		40min				50min				60min				75min				90min				120min
ANID			WT Down-regualted	WT Up-regualted	△mpkA Down-regualted	△mpkA Up-regualted	WT Down-regualted	WT Up-regualted	△mpkA Down-regualted	△mpkA Up-regualted	WT Down-regualted	WT Up-regualted	△mpkA Down-regualted	△mpkA Up-regualted	WT Down-regualted	WT Up-regualted	△mpkA Down-regualted	△mpkA Up-regualted	WT Down-regualted	WT Up-regualted	△mpkA Down-regualted	△mpkA Up-regualted	WT Down-regualted	WT Up-regualted	△mpkA Down-regualted	△mpkA Up-regualted	DE in Chelius et al
1612-1614
1893-1899
2030-2038	pkhA,pkhB
2558-2560
3225-3230	pkfA
4105-4109
5269-5273
6023-6025
6869-6871
7265-7270
7517-7519
7875-7883	AN7884 nrps
7952-7955
8134-8137
8340-8349
8594-8597
8637-8641
9004-9007	AN9005 pks
9217-9220
			Micafungin-induced			Micafungin-flat			Micafungin-repressed
			MpkA dependent	MpkA independent		MpkA dependent	MpkA independent		MpkA dependent	MpkA independent
			60	90					75
			60	60					120
			60	75					75
				120
